# Pan-cancer Analysis Reveals m^6^A Variation and Cell-specific Regulatory Network in Different Cancer Types

**DOI:** 10.1101/2023.12.11.571179

**Authors:** Yao Lin, Jingyi Li, Shuaiyi Liang, Yaxin Chen, Yueqi Li, Yixian Cun, Lei Tian, Yuanli Zhou, Yitong Chen, Jiemei Chu, Hubin Chen, Qiang Luo, Ruili Zheng, Gang Wang, Hao Liang, Ping Cui, Sanqi An

**Author notes:** Equal contribution (Yao Lin, Jingyi Li, Shuaiyi Liang, Yaxin Chen). **Corresponding authors:** (An S); (Cui P); (Liang H).

## Abstract

As the most abundant mRNA modification in mRNA, *N^6^*-methyladenosine (m^6^A) plays a crucial role in RNA fate, impacting cellular and physiological processes in various tumor types. However, our understanding of the function and role of the m^6^A methylome in tumor heterogeneity remains limited. Herein, we collected and analyzed m^6^A methylomes across nine human tissues from 97 m^6^A-seq and RNA-seq samples. Our findings demonstrate that m^6^A exhibits different heterogeneity in most tumor tissues compared to normal tissues, which contributes to the diverse clinical outcomes in different cancer types. We also found that the cancer type-specific m^6^A level regulated the expression of different cancer-related genes in distinct cancer types. Utilizing a novel and reliable method called “m^6^A-express”, we predicted m^6^A– regulated genes and revealed that cancer type-specific m^6^A-regulated genes contributed to the prognosis, tumor origin and infiltration level of immune cells in diverse patient populations. Furthermore, we identified cell-specific m^6^A regulators that regulate cancer-specific m^6^A and constructed a regulatory network. Experimental validation was performed, confirming that the cell-specific m^6^A regulator *CAPRIN1* controls the m^6^A level of *TP53*. Overall, our work reveals the clinical relevance of m^6^A in various tumor tissues and explains how such heterogeneity is established. These results further suggest the potential of m^6^A for cancer precision medicine for patients with different cancer types.
