## Supplement Table 1 for "Pan-cancer Analysis Reveals m^6^A Variation and Cell-specific Regulatory Network in Different Cancer Types"

### Sheet: Supplement table 1
Supplement table 1: Data collection of 9 types of cancer and normal tissues m6A-seq
BioProject	Type	Tissue	Replication	Inpupt	IP	Instrument	Layout	Length	website
PRJNA659478	glioma	Ameloblastoma	1	SRR12518107	SRR12518106	Illumina	Paired	150	https://www.ncbi.nlm.nih.gov/Traces/study/?acc=PRJNA659478&o=acc_s%3Aa
	glioma	Ameloblastoma	2	SRR12518109	SRR12518108	Illumina	Paired	150	https://www.ncbi.nlm.nih.gov/Traces/study/?acc=PRJNA659478&o=acc_s%3Aa
	glioma	Ameloblastoma	3	SRR12518111	SRR12518110	Illumina	Paired	150	https://www.ncbi.nlm.nih.gov/Traces/study/?acc=PRJNA659478&o=acc_s%3Aa
PRJNA481680	Lung cancer	Lung	1	SRR7535600	SRR7535601	Illumina	Single	75	https://www.ncbi.nlm.nih.gov/geo/query/acc.cgi?acc=GSM3290732
	Lung cancer	Lung	2	SRR7535600	SRR7535602	Illumina	Single	75	https://www.ncbi.nlm.nih.gov/geo/query/acc.cgi?acc=GSM3290732
	Lung cancer	Lung	3	SRR7535603	SRR7535604	Illumina	Single	75	https://www.ncbi.nlm.nih.gov/geo/query/acc.cgi?acc=GSM3290732
	Lung cancer	Lung	4	SRR7535603	SRR7535605	Illumina	Single	75	https://www.ncbi.nlm.nih.gov/geo/query/acc.cgi?acc=GSM3290732
	Lung cancer	Lung	5	SRR7535606	SRR7535607	Illumina	Single	75	https://www.ncbi.nlm.nih.gov/geo/query/acc.cgi?acc=GSM3290732
	Lung cancer	Lung	6	SRR7535606	SRR7535608	Illumina	Single	75	https://www.ncbi.nlm.nih.gov/geo/query/acc.cgi?acc=GSM3290732
	Lung cancer	Lung	7	SRR7535609	SRR7535610	Illumina	Single	75	https://www.ncbi.nlm.nih.gov/geo/query/acc.cgi?acc=GSM3290732
	Lung cancer	Lung	8	SRR7535609	SRR7535611	Illumina	Single	75	https://www.ncbi.nlm.nih.gov/geo/query/acc.cgi?acc=GSM3290732
PRJNA494729	Liver cancer	Hepatocellular carcinoma	1	SRR7965964	SRR7965965	Illumina	Single	50	https://www.ncbi.nlm.nih.gov/Traces/study/?acc=PRJNA494729&o=acc_s%3Aa
	Liver cancer	Hepatocellular carcinoma	2	SRR7965968	SRR7965969	Illumina	Single	50	https://www.ncbi.nlm.nih.gov/Traces/study/?acc=PRJNA494729&o=acc_s%3Aa
	Liver cancer	Hepatocellular carcinoma	3	SRR7965972	SRR7965973	Illumina	Single	50	https://www.ncbi.nlm.nih.gov/Traces/study/?acc=PRJNA494729&o=acc_s%3Aa
	Liver cancer	Hepatocellular carcinoma	4	SRR7965976	SRR7965977	Illumina	Single	50	https://www.ncbi.nlm.nih.gov/Traces/study/?acc=PRJNA494729&o=acc_s%3Aa
	Liver cancer	Hepatocellular carcinoma	5	SRR7965980	SRR7965981	Illumina	Single	50	https://www.ncbi.nlm.nih.gov/Traces/study/?acc=PRJNA494729&o=acc_s%3Aa
	Liver cancer	Hepatocellular carcinoma	6	SRR7965984	SRR7965985	Illumina	Single	50	https://www.ncbi.nlm.nih.gov/Traces/study/?acc=PRJNA494729&o=acc_s%3Aa
	Liver cancer	Hepatocellular carcinoma	7	SRR7965988	SRR7965989	Illumina	Single	50	https://www.ncbi.nlm.nih.gov/Traces/study/?acc=PRJNA494729&o=acc_s%3Aa
	Liver cancer	Hepatocellular carcinoma	8	SRR7965992	SRR7965993	Illumina	Single	50	https://www.ncbi.nlm.nih.gov/Traces/study/?acc=PRJNA494729&o=acc_s%3Aa
PRJNA362818	Endometrial cancer	Endometria	1	SRR5194777	SRR5194778	Illumina	Single	50	https://www.ncbi.nlm.nih.gov/Traces/study/?acc=SRP097578&o=acc_s%3Aa
	Endometrial cancer	Endometria	2	SRR5194781	SRR5194782	Illumina	Single	50	https://www.ncbi.nlm.nih.gov/Traces/study/?acc=SRP097578&o=acc_s%3Aa
	Endometrial cancer	Endometria	3	SRR5194785	SRR5194786	Illumina	Single	50	https://www.ncbi.nlm.nih.gov/Traces/study/?acc=SRP097578&o=acc_s%3Aa
	Endometrial cancer	Endometria	4	SRR5194789	SRR5194790	Illumina	Single	50	https://www.ncbi.nlm.nih.gov/Traces/study/?acc=SRP097578&o=acc_s%3Aa
	Endometrial cancer	Endometria	5	SRR5194791	SRR5194792	Illumina	Single	50	https://www.ncbi.nlm.nih.gov/Traces/study/?acc=SRP097578&o=acc_s%3Aa
	Endometrial cancer	Endometria	6	SRR5194795	SRR5194796	Illumina	Single	50	https://www.ncbi.nlm.nih.gov/Traces/study/?acc=SRP097578&o=acc_s%3Aa
PRJNA488293	Ovarian cancer	Omentum	1	SRR7763558	SRR7763571	Illumina	Paired	37	https://www.ncbi.nlm.nih.gov/Traces/study/?acc=PRJNA488293&o=acc_s%3Aa
	Ovarian cancer	Omentum	2	SRR7763559	SRR7763572	Illumina	Paired	37	https://www.ncbi.nlm.nih.gov/Traces/study/?acc=PRJNA488293&o=acc_s%3Aa
	Ovarian cancer	Omentum	3	SRR7763560	SRR7763573	Illumina	Paired	37	https://www.ncbi.nlm.nih.gov/Traces/study/?acc=PRJNA488293&o=acc_s%3Aa
	Ovarian cancer	Omentum	4	SRR7763561	SRR7763574	Illumina	Paired	37	https://www.ncbi.nlm.nih.gov/Traces/study/?acc=PRJNA488293&o=acc_s%3Aa
	Ovarian cancer	Omentum	5	SRR7763562	SRR7763575	Illumina	Paired	37	https://www.ncbi.nlm.nih.gov/Traces/study/?acc=PRJNA488293&o=acc_s%3Aa
	Ovarian cancer	Omentum	6	SRR7763563	SRR7763576	Illumina	Paired	37	https://www.ncbi.nlm.nih.gov/Traces/study/?acc=PRJNA488293&o=acc_s%3Aa
PRJNA307239	leukemia	peripheral blood	1	SRR3066066	SRR3066067	Illumina	Single	51	https://www.ncbi.nlm.nih.gov/Traces/study/?acc=PRJNA307239&o=acc_s%3Aa
	leukemia	peripheral blood	2	SRR3066068	SRR3066069	Illumina	Single	51	https://www.ncbi.nlm.nih.gov/Traces/study/?acc=PRJNA307239&o=acc_s%3Aa
PRJNA742008	Colon cancer	Colon cancer tissue	1	SRR14930904	SRR14930924	Illumina	Paired	135	https://www.ncbi.nlm.nih.gov/geo/query/acc.cgi?acc=GSE179042
	Colon cancer	Colon cancer tissue	2	SRR14930905	SRR14930925	Illumina	Paired	135	https://www.ncbi.nlm.nih.gov/geo/query/acc.cgi?acc=GSE179042
	Colon cancer	Colon cancer tissue	3	SRR14930906	SRR14930926	Illumina	Paired	135	https://www.ncbi.nlm.nih.gov/geo/query/acc.cgi?acc=GSE179042
	Colon cancer	Colon cancer tissue	4	SRR14930907	SRR14930927	Illumina	Paired	135	https://www.ncbi.nlm.nih.gov/geo/query/acc.cgi?acc=GSE179042
	Colon cancer	Colon cancer tissue	5	SRR14930908	SRR14930928	Illumina	Paired	135	https://www.ncbi.nlm.nih.gov/geo/query/acc.cgi?acc=GSE179042
	Colon cancer	Colon cancer tissue	6	SRR14930909	SRR14930929	Illumina	Paired	135	https://www.ncbi.nlm.nih.gov/geo/query/acc.cgi?acc=GSE179042
	Colon cancer	Colon cancer tissue	7	SRR14930910	SRR14930930	Illumina	Paired	135	https://www.ncbi.nlm.nih.gov/geo/query/acc.cgi?acc=GSE179042
	Colon cancer	Colon cancer tissue	8	SRR14930911	SRR14930931	Illumina	Paired	135	https://www.ncbi.nlm.nih.gov/geo/query/acc.cgi?acc=GSE179042
	Colon cancer	Colon cancer tissue	9	SRR14930912	SRR14930932	Illumina	Paired	135	https://www.ncbi.nlm.nih.gov/geo/query/acc.cgi?acc=GSE179042
	Colon cancer	Colon cancer tissue	10	SRR14930913	SRR14930933	Illumina	Paired	135	https://www.ncbi.nlm.nih.gov/geo/query/acc.cgi?acc=GSE179042
PRJNA679771	salivary gland	invasive malignant pleomorphic adenoma tissue	1	SRR13091695	SRR13091696	Illumina	Paired	122	https://www.ncbi.nlm.nih.gov/geo/query/acc.cgi?acc=GSE161879
	salivary gland	invasive malignant pleomorphic adenoma tissue	2	SRR13091699	SRR13091700	Illumina	Paired	122	https://www.ncbi.nlm.nih.gov/geo/query/acc.cgi?acc=GSE161879
	salivary gland	invasive malignant pleomorphic adenoma tissue	3	SRR13091703	SRR13091704	Illumina	Paired	122	https://www.ncbi.nlm.nih.gov/geo/query/acc.cgi?acc=GSE161879
	salivary gland	invasive malignant pleomorphic adenoma tissue	4	SRR13091707	SRR13091708	Illumina	Paired	122	https://www.ncbi.nlm.nih.gov/geo/query/acc.cgi?acc=GSE161879
	salivary gland	invasive malignant pleomorphic adenoma tissue	5	SRR13091711	SRR13091712	Illumina	Paired	122	https://www.ncbi.nlm.nih.gov/geo/query/acc.cgi?acc=GSE161879
PRJNA848252	Stomach cancer	Stomach	1	SRR19645530	SRR19645530	Illumina	Paired	142	https://www.ncbi.nlm.nih.gov/Traces/study/?acc=PRJNA848252%20&o=acc_s%3Aa
	Stomach cancer	Stomach	2	SRR19645529	SRR19645529	Illumina	Paired	142	https://www.ncbi.nlm.nih.gov/Traces/study/?acc=PRJNA848252%20&o=acc_s%3Aa
PRJNA659478	glioma_normal	Ameloblastoma	1	SRR12518113	SRR12518112	Illumina	Paired	150	https://www.ncbi.nlm.nih.gov/Traces/study/?acc=PRJNA659478&o=acc_s%3Aa
	glioma_normal	Ameloblastoma	2	SRR12518115	SRR12518114	Illumina	Paired	150	https://www.ncbi.nlm.nih.gov/Traces/study/?acc=PRJNA659478&o=acc_s%3Aa
	glioma_normal	Ameloblastoma	3	SRR12518117	SRR12518116	Illumina	Paired	150	https://www.ncbi.nlm.nih.gov/Traces/study/?acc=PRJNA659478&o=acc_s%3Aa
PRJNA488293	Ovarian normal	Omentum	1	SRR7763564	SRR7763577	Illumina	Paired	37	https://www.ncbi.nlm.nih.gov/Traces/study/?acc=PRJNA488293&o=acc_s%3Aa
	Ovarian normal	Omentum	2	SRR7763565	SRR7763578	Illumina	Paired	37	https://www.ncbi.nlm.nih.gov/Traces/study/?acc=PRJNA488293&o=acc_s%3Aa
	Ovarian normal	Omentum	3	SRR7763566	SRR7763579	Illumina	Paired	37	https://www.ncbi.nlm.nih.gov/Traces/study/?acc=PRJNA488293&o=acc_s%3Aa
	Ovarian normal	Omentum	4	SRR7763567	SRR7763580	Illumina	Paired	37	https://www.ncbi.nlm.nih.gov/Traces/study/?acc=PRJNA488293&o=acc_s%3Aa
	Ovarian normal	Omentum	5	SRR7763568	SRR7763581	Illumina	Paired	37	https://www.ncbi.nlm.nih.gov/Traces/study/?acc=PRJNA488293&o=acc_s%3Aa
	Ovarian normal	Omentum	6	SRR7763569	SRR7763582	Illumina	Paired	37	https://www.ncbi.nlm.nih.gov/Traces/study/?acc=PRJNA488293&o=acc_s%3Aa
	Ovarian normal	Omentum	7	SRR7763570	SRR7763583	Illumina	Paired	37	https://www.ncbi.nlm.nih.gov/Traces/study/?acc=PRJNA488293&o=acc_s%3Aa
PRJNA679771	salivary gland normal	normal salivary gland	1	SRR13091693	SRR13091694	Illumina	Paired	122	https://www.ncbi.nlm.nih.gov/geo/query/acc.cgi?acc=GSE161879
	salivary gland normal	normal salivary gland	2	SRR13091697	SRR13091698	Illumina	Paired	122	https://www.ncbi.nlm.nih.gov/geo/query/acc.cgi?acc=GSE161879
	salivary gland normal	normal salivary gland	3	SRR13091701	SRR13091702	Illumina	Paired	122	https://www.ncbi.nlm.nih.gov/geo/query/acc.cgi?acc=GSE161879
	salivary gland normal	normal salivary gland	4	SRR13091705	SRR13091706	Illumina	Paired	122	https://www.ncbi.nlm.nih.gov/geo/query/acc.cgi?acc=GSE161879
	salivary gland normal	normal salivary gland	5	SRR13091709	SRR13091710	Illumina	Paired	122	https://www.ncbi.nlm.nih.gov/geo/query/acc.cgi?acc=GSE161879
PRJCA001180	Lung normal	Lung	1	CRR073021	CRR073020	Illumina	Paired	51	https://ngdc.cncb.ac.cn/gsa/browse/CRA001315
	Lung normal	Lung	2	CRR073019	CRR073018	Illumina	Paired	51	https://ngdc.cncb.ac.cn/gsa/browse/CRA001315
	Lung normal	Lung	3	CRR055534	CRR055533	Illumina	Paired	51	https://ngdc.cncb.ac.cn/gsa/browse/CRA001315
	Lung normal	Lung	4	CRR042297	CRR042296	Illumina	Paired	51	https://ngdc.cncb.ac.cn/gsa/browse/CRA001315
PRJNA494729	Liver normal	Hepatocellular carcinoma	1	SRR7965966	SRR7965967	Illumina	Single	50	https://www.ncbi.nlm.nih.gov/Traces/study/?acc=PRJNA494729&o=acc_s%3Aa
	Liver normal	Hepatocellular carcinoma	2	SRR7965970	SRR7965971	Illumina	Single	50	https://www.ncbi.nlm.nih.gov/Traces/study/?acc=PRJNA494729&o=acc_s%3Aa
	Liver normal	Hepatocellular carcinoma	3	SRR7965974	SRR7965975	Illumina	Single	50	https://www.ncbi.nlm.nih.gov/Traces/study/?acc=PRJNA494729&o=acc_s%3Aa
	Liver normal	Hepatocellular carcinoma	4	SRR7965978	SRR7965979	Illumina	Single	50	https://www.ncbi.nlm.nih.gov/Traces/study/?acc=PRJNA494729&o=acc_s%3Aa
	Liver normal	Hepatocellular carcinoma	5	SRR7965982	SRR7965983	Illumina	Single	50	https://www.ncbi.nlm.nih.gov/Traces/study/?acc=PRJNA494729&o=acc_s%3Aa
	Liver normal	Hepatocellular carcinoma	6	SRR7965986	SRR7965987	Illumina	Single	50	https://www.ncbi.nlm.nih.gov/Traces/study/?acc=PRJNA494729&o=acc_s%3Aa
	Liver normal	Hepatocellular carcinoma	7	SRR7965990	SRR7965991	Illumina	Single	50	https://www.ncbi.nlm.nih.gov/Traces/study/?acc=PRJNA494729&o=acc_s%3Aa
	Liver normal	Hepatocellular carcinoma	8	SRR7965994	SRR7965995	Illumina	Single	50	https://www.ncbi.nlm.nih.gov/Traces/study/?acc=PRJNA494729&o=acc_s%3Aa
PRJNA742008	para-carcinoma	para-carcinoma tissue	1	SRR14930914	SRR14930934	Illumina	Paired	135	https://www.ncbi.nlm.nih.gov/geo/query/acc.cgi?acc=GSE179042
	para-carcinoma	para-carcinoma tissue	2	SRR14930915	SRR14930935	Illumina	Paired	135	https://www.ncbi.nlm.nih.gov/geo/query/acc.cgi?acc=GSE179042
	para-carcinoma	para-carcinoma tissue	3	SRR14930916	SRR14930936	Illumina	Paired	135	https://www.ncbi.nlm.nih.gov/geo/query/acc.cgi?acc=GSE179042
	para-carcinoma	para-carcinoma tissue	4	SRR14930917	SRR14930937	Illumina	Paired	135	https://www.ncbi.nlm.nih.gov/geo/query/acc.cgi?acc=GSE179042
	para-carcinoma	para-carcinoma tissue	5	SRR14930918	SRR14930938	Illumina	Paired	135	https://www.ncbi.nlm.nih.gov/geo/query/acc.cgi?acc=GSE179042
	para-carcinoma	para-carcinoma tissue	6	SRR14930919	SRR14930939	Illumina	Paired	135	https://www.ncbi.nlm.nih.gov/geo/query/acc.cgi?acc=GSE179042
	para-carcinoma	para-carcinoma tissue	7	SRR14930920	SRR14930940	Illumina	Paired	135	https://www.ncbi.nlm.nih.gov/geo/query/acc.cgi?acc=GSE179042
	para-carcinoma	para-carcinoma tissue	8	SRR14930921	SRR14930941	Illumina	Paired	135	https://www.ncbi.nlm.nih.gov/geo/query/acc.cgi?acc=GSE179042
	para-carcinoma	para-carcinoma tissue	9	SRR14930922	SRR14930942	Illumina	Paired	135	https://www.ncbi.nlm.nih.gov/geo/query/acc.cgi?acc=GSE179042
	para-carcinoma	para-carcinoma tissue	10	SRR14930923	SRR14930943	Illumina	Paired	135	https://www.ncbi.nlm.nih.gov/geo/query/acc.cgi?acc=GSE179042
PRJNA362818	Endometrial normal	Endometria	1	SRR5194775	SRR5194776	Illumina	Single	50	https://www.ncbi.nlm.nih.gov/Traces/study/?acc=SRP097578&o=acc_s%3Aa
	Endometrial normal	Endometria	2	SRR5194779	SRR5194780	Illumina	Single	50	https://www.ncbi.nlm.nih.gov/Traces/study/?acc=SRP097578&o=acc_s%3Aa
	Endometrial normal	Endometria	3	SRR5194783	SRR5194784	Illumina	Single	50	https://www.ncbi.nlm.nih.gov/Traces/study/?acc=SRP097578&o=acc_s%3Aa
	Endometrial normal	Endometria	4	SRR5194787	SRR5194788	Illumina	Single	50	https://www.ncbi.nlm.nih.gov/Traces/study/?acc=SRP097578&o=acc_s%3Aa
	Endometrial normal	Endometria	5	SRR5194793	SRR5194794	Illumina	Single	50	https://www.ncbi.nlm.nih.gov/Traces/study/?acc=SRP097578&o=acc_s%3Aa
	Endometrial normal	Endometria	6	SRR5194797	SRR5194798	Illumina	Single	50	https://www.ncbi.nlm.nih.gov/Traces/study/?acc=SRP097578&o=acc_s%3Aa
PRJNA753626	leukemia normal	PBMC	1	SRR15422536/SRR15422537	SRR15422544/SRR15422545	Illumina	Paired	125	https://www.ncbi.nlm.nih.gov/bioproject?LinkName=biosample_bioproject&from_uid=20702545
	leukemia normal	PBMC	2	SRR15422542/SRR15422543	SRR15422540/SRR15422541	Illumina	Paired	125	https://www.ncbi.nlm.nih.gov/bioproject?LinkName=biosample_bioproject&from_uid=20702545
PRJNA848252	Stomach normal	Stomach	1	SRR19645528	SRR19645528	Illumina	Paired	142	https://www.ncbi.nlm.nih.gov/Traces/study/?acc=PRJNA848252%20&o=acc_s%3Aa
	Stomach normal	Stomach	2	SRR19645527	SRR19645527	Illumina	Paired	142	https://www.ncbi.nlm.nih.gov/Traces/study/?acc=PRJNA848252%20&o=acc_s%3Aa
Supplementary data
PRJCA011829	Lung cancer	Lung	9	HRR752397	HRR752398	Illumina	Paired	150	https://ngdc.cncb.ac.cn/bioproject/browse/PRJCA011829
	Lung cancer	Lung	10	HRR752401	HRR752402	Illumina	Paired	150	https://ngdc.cncb.ac.cn/bioproject/browse/PRJCA011829
	Lung cancer	Lung	11	HRR752405	HRR752406	Illumina	Paired	150	https://ngdc.cncb.ac.cn/bioproject/browse/PRJCA011829
	Lung cancer	Lung	12	HRR752409	HRR752410	Illumina	Paired	150	https://ngdc.cncb.ac.cn/bioproject/browse/PRJCA011829
	Lung cancer	Lung	13	HRR752413	HRR752414	Illumina	Paired	150	https://ngdc.cncb.ac.cn/bioproject/browse/PRJCA011829
	Lung cancer	Lung	14	HRR752417	HRR752418	Illumina	Paired	150	https://ngdc.cncb.ac.cn/bioproject/browse/PRJCA011829
	Lung normal	Lung	5	HRR752395	HRR752396	Illumina	Paired	150	https://ngdc.cncb.ac.cn/bioproject/browse/PRJCA011829
	Lung normal	Lung	6	HRR752399	HRR752400	Illumina	Paired	150	https://ngdc.cncb.ac.cn/bioproject/browse/PRJCA011829
	Lung normal	Lung	7	HRR752403	HRR752404	Illumina	Paired	150	https://ngdc.cncb.ac.cn/bioproject/browse/PRJCA011829
	Lung normal	Lung	8	HRR752407	HRR752408	Illumina	Paired	150	https://ngdc.cncb.ac.cn/bioproject/browse/PRJCA011829
	Lung normal	Lung	9	HRR752411	HRR752412	Illumina	Paired	150	https://ngdc.cncb.ac.cn/bioproject/browse/PRJCA011829
	Lung normal	Lung	10	HRR752415	HRR752416	Illumina	Paired	150	https://ngdc.cncb.ac.cn/bioproject/browse/PRJCA011829
