## Supplement Table 2 for "Pan-cancer Analysis Reveals m^6^A Variation and Cell-specific Regulatory Network in Different Cancer Types"

### Sheet: Supplement table 2
Supplement table 2: Data collection of 7 types of cancer cell lines m6A-seq and 3 types of normal cell lines m6A-seq.
Cell Line	Inpupt	IP
MT4 T-cells	SRR2648293	SRR2648294
MT4 T-cells	SRR2648296	SRR2648297
iSLK	SRR5179427	SRR5179428
MSC	SRR5179456	SRR5179451
MSC	SRR5179457	SRR5179452
MSC	SRR5179458	SRR5179453
MSC	SRR5179459	SRR5179454
MSC	SRR5179460	SRR5179455
TIME	SRR5179476	SRR5179471
TIME	SRR5179477	SRR5179472
TIME	SRR5179478	SRR5179473
TIME	SRR5179479	SRR5179474
TIME	SRR5179480	SRR5179475
HEC1a	SRR5194805	SRR5194806
MOLM13	SRR5239086	SRR5239098
MOLM13	SRR5239087	SRR5239099
MOLM13	SRR5239088	SRR5239100
MOLM13	SRR5239089	SRR5239101
NB4	SRR5417009	SRR5417011
MonoMac 6	SRR5417010	SRR5417014
HEPG2	SRR5931733	SRR5931734
HEPG2	SRR5931735	SRR5931736
iSLK	SRR5978827	SRR5978834
iSLK	SRR5978828	SRR5978835
iSLK	SRR5978829	SRR5978836
iSLK	SRR5978830	SRR5978837
iSLK	SRR5978831	SRR5978838
iSLK	SRR5978832	SRR5978839
iSLK	SRR5978833	SRR5978840
MSC	SRR5978890	SRR5978883
MSC	SRR5978891	SRR5978884
MSC	SRR5978892	SRR5978885
MSC	SRR5978893	SRR5978886
MSC	SRR5978894	SRR5978887
MSC	SRR5978895	SRR5978888
MSC	SRR5978896	SRR5978889
TIME	SRR5978918	SRR5978911
TIME	SRR5978919	SRR5978912
TIME	SRR5978920	SRR5978913
TIME	SRR5978921	SRR5978914
TIME	SRR5978922	SRR5978915
TIME	SRR5978923	SRR5978916
TIME	SRR5978924	SRR5978917
iSLK	SRR5978995	SRR5979002
iSLK	SRR5978996	SRR5979003
iSLK	SRR5978997	SRR5979004
iSLK	SRR5978998	SRR5979005
iSLK	SRR5978999	SRR5979006
iSLK	SRR5979000	SRR5979007
iSLK	SRR5979001	SRR5979008
MSC	SRR5979058	SRR5979051
MSC	SRR5979059	SRR5979052
MSC	SRR5979060	SRR5979053
MSC	SRR5979061	SRR5979054
MSC	SRR5979062	SRR5979055
MSC	SRR5979063	SRR5979056
MSC	SRR5979064	SRR5979057
TIME	SRR5979086	SRR5979079
TIME	SRR5979087	SRR5979080
TIME	SRR5979088	SRR5979081
TIME	SRR5979089	SRR5979082
TIME	SRR5979090	SRR5979083
TIME	SRR5979091	SRR5979084
TIME	SRR5979092	SRR5979085
NHDF	SRR7992458	SRR7992454
